# Benefits of global mutant huntingtin lowering diminish over time in a Huntington’s disease mouse model

**DOI:** 10.1101/2022.05.17.492356

**Authors:** Deanna M. Marchionini, Jeh-Ping Liu, Alberto Ambesi-Impiombato, Kimberly Cox, Kim Cirillo, Mukesh Bansal, Rich Mushlin, Daniela Brunner, Sylvie Ramboz, Mei Kwan, Kirsten Kuhlbrodt, Karsten Tillack, Finn Peters, Leena Rauhala, John Obenauer, Jonathan R. Greene, Christopher Hartl, Vinod Khetarpal, Brenda Lager, Jim Rosinski, Jeff Aaronson, Morshed Alam, Ethan Signer, Ignacio Muñoz-Sanjuán, David Howland, Scott O. Zeitlin

## Abstract

We have developed a novel inducible Huntington’s disease (HD) mouse model that allows temporal control of whole-body allele-specific mutant *Huntingtin* (m*Htt*) expression. We asked whether moderate global lowering of m*Htt* (∼50%) was sufficient for long-term amelioration of HD-related deficits and, if so, whether early m*Htt* lowering (before measurable deficits) was required. Both early and late m*Htt* lowering delayed behavioral dysfunction and mHTT protein aggregation, as measured biochemically. However, long-term follow up revealed that the benefits, in all m*Htt* lowering groups, attenuated by 12 months of age. While early m*Htt* lowering attenuated cortical and striatal transcriptional dysregulation evaluated at 6 months of age, the benefits diminished by 12- months of age and late m*Htt* lowering was unable to ameliorate striatal transcriptional dysregulation at 12 months of age. Only early m*Htt* lowering delayed the elevation in cerebrospinal fluid neurofilament light chain that we observed in our model starting at 9 months of age. As small-molecule *HTT*-lowering therapeutics progress to the clinic, our findings suggest that moderate m*Htt* lowering allows disease progression to continue, albeit at a slower rate, and could be relevant to the degree of m*HTT* lowering required to sustain long-term benefit in humans.
