## Supplemental Table 1 for "Benefits of global mutant huntingtin lowering diminish over time in a Huntington’s disease mouse model"

### Sheet: STR 6M IPTG
Ensembl	Gene	Log2FC	StdErr	AdjP
ENSMUSG00000050052	Tdrp	-0.425612	0.0619905	2.19243e-07
ENSMUSG00000024521	Pmaip1	0.818335	0.123261	5.23375e-07
ENSMUSG00000040451	Sgms1	0.329065	0.05099	1.2075e-06
ENSMUSG00000033685	Ucp2	0.674632	0.105541	1.35569e-06
ENSMUSG00000043415	Otud1	-0.316622	0.0508218	2.78295e-06
ENSMUSG00000030413	Pglyrp1	0.662517	0.106549	2.78295e-06
ENSMUSG00000038393	Txnip	0.501903	0.0830553	7.16382e-06
ENSMUSG00000005125	Ndrg1	0.243139	0.040822	1.07053e-05
ENSMUSG00000040631	Dok4	-0.344948	0.0582464	1.16988e-05
ENSMUSG00000016128	Stard13	0.476091	0.0820172	2.12864e-05
ENSMUSG00000032193	Ldlr	-0.575088	0.0993345	2.12864e-05
ENSMUSG00000020941	Map3k14	-0.479965	0.0846048	3.87564e-05
ENSMUSG00000036814	Slc6a20a	0.429821	0.0765852	5.09032e-05
ENSMUSG00000075602	Ly6a	0.476913	0.0877162	0.000119743
ENSMUSG00000032278	Paqr5	0.572221	0.105157	0.000119743
ENSMUSG00000041930	Fam222a	-0.630082	0.116211	0.000121942
ENSMUSG00000031209	Heph	0.574114	0.106094	0.000121942
ENSMUSG00000044583	Tlr7	0.716731	0.13346	0.000144691
ENSMUSG00000068551	Zfp467	-0.368341	0.0688186	0.000151482
ENSMUSG00000027204	Fbn1	-0.621097	0.117485	0.000206552
ENSMUSG00000014773	Dll1	-0.429334	0.0814544	0.000209292
ENSMUSG00000031700	Gpt2	0.296868	0.0563671	0.000209292
ENSMUSG00000024042	Sik1	-0.559486	0.106984	0.000244816
ENSMUSG00000000142	Axin2	-0.361481	0.0703445	0.000382048
ENSMUSG00000028776	Tinagl1	0.538882	0.105027	0.000382344
ENSMUSG00000026283	Ing5	-0.275238	0.0540127	0.000426369
ENSMUSG00000036533	Cdc42ep3	-0.308549	0.060473	0.000426369
ENSMUSG00000045071	E130308A19Rik	0.272757	0.0537824	0.000467316
ENSMUSG00000047878	A4galt	0.537201	0.106504	0.000503912
ENSMUSG00000066687	Zbtb16	1.39777	0.276908	0.000503912
ENSMUSG00000022246	Rai14	0.547147	0.10892	0.000542908
ENSMUSG00000060477	Irak2	0.258267	0.0517712	0.000629917
ENSMUSG00000039167	Adgrl4	0.342141	0.0694951	0.000855065
ENSMUSG00000038068	Rnf144b	0.361703	0.0738918	0.000954246
ENSMUSG00000030111	A2m	1.03834	0.213944	0.00111796
ENSMUSG00000030002	Dusp11	0.390458	0.0805438	0.00111856
ENSMUSG00000056708	Ier5	-0.348812	0.0724485	0.00122216
ENSMUSG00000054277	Arfgap3	0.235563	0.0488781	0.00122216
ENSMUSG00000040289	Hey1	-0.240077	0.0498386	0.00122216
ENSMUSG00000027276	Jag1	-0.412314	0.0861213	0.00136471
ENSMUSG00000046791	Riox1	-0.24618	0.0519485	0.00169579
ENSMUSG00000021750	Fam107a	0.48355	0.102664	0.00185434
ENSMUSG00000028496	Mllt3	0.262821	0.0559377	0.00185434
ENSMUSG00000028645	Slc2a1	0.474324	0.101059	0.00185434
ENSMUSG00000006642	Tcf23	0.897359	0.190539	0.00185434
ENSMUSG00000031842	Pde4c	0.53328	0.113566	0.00185434
ENSMUSG00000022514	Il1rap	0.221167	0.0474649	0.00210067
ENSMUSG00000026322	Htr4	-0.525349	0.112695	0.00210067
ENSMUSG00000025402	Nab2	-0.407787	0.0879172	0.00215539
ENSMUSG00000049892	Rasd1	1.00129	0.215679	0.00215539
ENSMUSG00000042417	Ccno	-0.644563	0.138855	0.00215539
ENSMUSG00000061411	Nol4l	-0.372769	0.0804317	0.00215539
ENSMUSG00000028128	F3	0.241517	0.0519422	0.00215539
ENSMUSG00000063049	Ing2	-0.236917	0.0514012	0.0023931
ENSMUSG00000020205	Phlda1	-0.389949	0.08517	0.00267695
ENSMUSG00000036432	Siah2	-0.336209	0.0734215	0.00267695
ENSMUSG00000020614	Fam20a	0.314759	0.0689889	0.00284068
ENSMUSG00000035547	Capn5	0.253202	0.055733	0.00301197
ENSMUSG00000041695	Kcnj2	-0.307652	0.0678115	0.00305272
ENSMUSG00000031431	Tsc22d3	0.5051	0.111888	0.0033422
ENSMUSG00000003070	Efna2	-0.402677	0.0894959	0.00337168
ENSMUSG00000072568	Fam84b	-0.396971	0.0881738	0.00337168
ENSMUSG00000017144	Rnd3	-0.623906	0.13864	0.00337168
ENSMUSG00000034738	Nostrin	0.526161	0.116839	0.00337168
ENSMUSG00000023832	Acat2	-0.235398	0.0524369	0.0034856
ENSMUSG00000097848	Gm807	1.1018	0.245945	0.00348756
ENSMUSG00000024968	Rcor2	-0.444479	0.0991706	0.00348756
ENSMUSG00000026977	March7	0.289344	0.0645179	0.00348756
ENSMUSG00000037578	Pkd2l1	0.817475	0.183001	0.00365111
ENSMUSG00000026358	Rgs1	1.06294	0.238738	0.00375469
ENSMUSG00000105843	Gm19439	0.882205	0.197969	0.00375469
ENSMUSG00000048450	Msx1	-0.60983	0.136967	0.00375469
ENSMUSG00000025591	Tma16	0.432795	0.0976248	0.00404868
ENSMUSG00000036381	P2ry14	0.346004	0.078105	0.004057
ENSMUSG00000018572	Phf23	-0.256589	0.0581293	0.00431045
ENSMUSG00000112547	Gm47096	0.923292	0.209865	0.00455375
ENSMUSG00000037820	Tgm2	0.349555	0.0795921	0.00465742
ENSMUSG00000021250	Fos	-0.865243	0.197264	0.00467362
ENSMUSG00000005958	Ephb3	-0.390258	0.088984	0.00467362
ENSMUSG00000038059	Smim3	0.612682	0.139858	0.00470015
ENSMUSG00000029401	Rilpl2	-0.321692	0.0735019	0.00470015
ENSMUSG00000030168	Adipor2	0.46858	0.107061	0.00470015
ENSMUSG00000036959	Bcorl1	-0.449111	0.102875	0.00488699
ENSMUSG00000026072	Il1r1	0.511995	0.117371	0.00490639
ENSMUSG00000034235	Usp54	0.257244	0.0592231	0.00516161
ENSMUSG00000105594	Gm43398	1.39362	0.320639	0.00516161
ENSMUSG00000008384	Sertad1	-0.29366	0.0675846	0.00516161
ENSMUSG00000078235	Fam43b	-0.354421	0.0821297	0.00580373
ENSMUSG00000045975	C2cd2	0.293574	0.0684671	0.00650175
ENSMUSG00000052384	Nrros	0.419623	0.0980665	0.00669283
ENSMUSG00000016179	Camk1g	0.58299	0.136533	0.00689513
ENSMUSG00000027845	Dclre1b	0.476385	0.111674	0.00694826
ENSMUSG00000019577	Pdk4	0.498389	0.117032	0.00703056
ENSMUSG00000030494	Rhpn2	0.338682	0.0795244	0.00703056
ENSMUSG00000033885	Pxk	0.21858	0.0515716	0.00753873
ENSMUSG00000023034	Nr4a1	-0.830615	0.196226	0.00764599
ENSMUSG00000021468	Sptlc1	0.206192	0.0487473	0.00767617
ENSMUSG00000025938	Slco5a1	-0.535479	0.126856	0.0077484
ENSMUSG00000020709	Adap2	0.460501	0.109095	0.0077484
ENSMUSG00000066278	Vps37b	-0.436536	0.103348	0.0077484
ENSMUSG00000023959	Clic5	0.348188	0.0825494	0.00778356
ENSMUSG00000046753	Ccdc66	0.285912	0.0678489	0.00784762
ENSMUSG00000032691	Nlrp3	0.471393	0.112212	0.00821368
ENSMUSG00000022678	Nde1	0.259682	0.0619291	0.00836438
ENSMUSG00000048696	Mex3d	-0.40904	0.0976472	0.00840688
ENSMUSG00000045201	Lrrc3b	-0.21579	0.0515562	0.00840688
ENSMUSG00000022512	Cldn1	0.673749	0.161112	0.00840688
ENSMUSG00000040254	Sema3d	0.371473	0.088809	0.00840688
ENSMUSG00000115691	Gm48914	1.19747	0.287302	0.00885834
ENSMUSG00000031608	Galnt7	0.27018	0.0649468	0.00909368
ENSMUSG00000048001	Hes5	-0.472384	0.113691	0.00912549
ENSMUSG00000046410	Kcnk6	0.406283	0.0978197	0.00912549
ENSMUSG00000032352	Lrrc1	0.242675	0.0584162	0.00912549
ENSMUSG00000038094	Atp13a4	0.423674	0.102096	0.00919379
ENSMUSG00000036737	Oxsr1	0.240407	0.058229	0.00991522
ENSMUSG00000057604	Lmcd1	-0.294717	0.0717975	0.0109039
ENSMUSG00000031074	Fgf3	-0.486955	0.118848	0.0111742
ENSMUSG00000001918	Slc1a5	0.662472	0.161926	0.0113806
ENSMUSG00000030199	Etv6	0.350167	0.0856655	0.0114668
ENSMUSG00000111971	Gm48678	0.689415	0.169049	0.0117542
ENSMUSG00000050931	Sgms2	0.320612	0.078598	0.0117542
ENSMUSG00000024986	Hhex	-0.617108	0.151776	0.0122953
ENSMUSG00000000732	Icosl	0.317146	0.0783201	0.0128974
ENSMUSG00000028967	Errfi1	0.34827	0.0862736	0.013505
ENSMUSG00000033949	Trim36	-0.472618	0.117465	0.0141868
ENSMUSG00000030717	Nupr1	-0.377219	0.0938928	0.0144399
ENSMUSG00000039405	Prss23	0.324626	0.0809377	0.0147486
ENSMUSG00000026819	Slc25a25	-0.302657	0.0755468	0.0148731
ENSMUSG00000036106	Prr5	0.286367	0.071584	0.0149406
ENSMUSG00000026435	Slc45a3	-0.524961	0.131515	0.0151691
ENSMUSG00000052387	Trpm3	0.37093	0.092922	0.0151691
ENSMUSG00000027377	Mall	0.770246	0.193013	0.0151691
ENSMUSG00000040055	Gjb6	0.400658	0.100543	0.0154315
ENSMUSG00000098014	Gm26967	-3.85444	0.968984	0.0157914
ENSMUSG00000071647	Eml3	0.26901	0.0676978	0.015851
ENSMUSG00000032640	Chsy1	-0.260923	0.0657042	0.0159111
ENSMUSG00000097098	9330111N05Rik	0.561713	0.142286	0.0173066
ENSMUSG00000034765	Dusp5	-0.349793	0.0885966	0.0173066
ENSMUSG00000009647	Mcu	0.206919	0.0525583	0.0176765
ENSMUSG00000001288	Rarg	-0.381059	0.0968547	0.0176765
ENSMUSG00000046962	Zbtb21	-0.270099	0.0686487	0.0176765
ENSMUSG00000039620	Trmt9b	-0.208673	0.0530502	0.0176765
ENSMUSG00000020525	Ppm1d	-0.239392	0.0609757	0.0180184
ENSMUSG00000003665	Has1	-0.382594	0.0976041	0.0180184
ENSMUSG00000024087	Cyp1b1	0.427187	0.108919	0.0180184
ENSMUSG00000027857	Tshb	0.739846	0.188726	0.0180184
ENSMUSG00000034926	Dhcr24	-0.287361	0.0732062	0.0180184
ENSMUSG00000041596	Nlrp5-ps	1.0304	0.262627	0.0180184
ENSMUSG00000050840	Cdh20	0.262861	0.0673632	0.0191545
ENSMUSG00000110020	Gm45441	-0.398075	0.101997	0.0191545
ENSMUSG00000022321	Cdh10	0.219372	0.0564527	0.0202342
ENSMUSG00000020422	Tns3	0.238705	0.0614611	0.0202882
ENSMUSG00000001467	Cyp51	-0.287825	0.0741907	0.0205287
ENSMUSG00000021186	Fbln5	0.287422	0.0741469	0.020673
ENSMUSG00000034333	Zbed4	-0.223073	0.0575796	0.0206785
ENSMUSG00000025758	Plk4	-0.274082	0.0707586	0.0206785
ENSMUSG00000029311	Hsd17b11	0.263225	0.0680345	0.0209405
ENSMUSG00000025499	Hras	-0.212147	0.0548624	0.021001
ENSMUSG00000049130	C5ar1	0.626045	0.162396	0.0219167
ENSMUSG00000017868	Sgk2	-0.527111	0.137059	0.0223714
ENSMUSG00000029096	Htra3	0.33415	0.0868831	0.0223714
ENSMUSG00000038344	Txlng	0.291943	0.0758693	0.0223714
ENSMUSG00000095139	Pou3f2	-0.245057	0.0637453	0.0223875
ENSMUSG00000090031	4732440D04Rik	0.432515	0.112564	0.0224378
ENSMUSG00000024210	Ip6k3	-0.648219	0.169151	0.0231691
ENSMUSG00000105679	Gm43338	0.759197	0.19813	0.0231691
ENSMUSG00000021215	Net1	0.532991	0.139334	0.0235803
ENSMUSG00000016487	Ppfibp1	0.27852	0.0728241	0.0235803
ENSMUSG00000085565	Gm15721	0.504637	0.132042	0.0236106
ENSMUSG00000019866	Crybg1	0.535739	0.140398	0.0239848
ENSMUSG00000044986	Tst	-0.435401	0.11412	0.0239848
ENSMUSG00000095123	Gm21781	0.408906	0.107302	0.0241675
ENSMUSG00000031918	Mtmr2	0.243388	0.0639164	0.0243233
ENSMUSG00000005148	Klf5	-0.299252	0.0786613	0.0245504
ENSMUSG00000026347	Tmem163	0.517188	0.136058	0.0247302
ENSMUSG00000024300	Myo1f	0.309738	0.0815196	0.0247695
ENSMUSG00000017009	Sdc4	0.282066	0.0745468	0.0260934
ENSMUSG00000028681	Ptch2	-0.544388	0.143911	0.0260934
ENSMUSG00000025049	Taf5	-0.283426	0.074956	0.0261264
ENSMUSG00000044337	Ackr3	-0.284972	0.0755558	0.0268764
ENSMUSG00000037419	Endod1	0.31703	0.0840462	0.0268764
ENSMUSG00000019066	Rab3d	-0.275071	0.0731541	0.028004
ENSMUSG00000044456	Rin3	0.440466	0.117341	0.0285929
ENSMUSG00000097637	4933417D19Rik	-0.618321	0.164897	0.0289056
ENSMUSG00000019947	Arid5b	0.500577	0.133664	0.0291368
ENSMUSG00000002847	Pla1a	0.405546	0.108385	0.0291368
ENSMUSG00000073418	C4b	0.306766	0.0820135	0.0291368
ENSMUSG00000056515	Rab31	0.256176	0.0684712	0.0291368
ENSMUSG00000086805	4932443L11Rik	-0.948278	0.253339	0.0291368
ENSMUSG00000104494	Gm37111	0.48458	0.129485	0.0291368
ENSMUSG00000025931	Paqr8	0.213243	0.0572597	0.0309372
ENSMUSG00000033855	Ston1	0.422504	0.113732	0.0311953
ENSMUSG00000001768	Rin2	0.256115	0.0689136	0.0311953
ENSMUSG00000017697	Ada	1.17877	0.317175	0.0311953
ENSMUSG00000060708	Bloc1s4	-0.244704	0.0658589	0.0311953
ENSMUSG00000031684	Slc10a7	0.265433	0.0714487	0.0311953
ENSMUSG00000006344	Ggt5	0.291796	0.0786081	0.031407
ENSMUSG00000030605	Mfge8	-0.317064	0.0855864	0.0320463
ENSMUSG00000020890	Gucy2e	-0.456276	0.123328	0.0322331
ENSMUSG00000024053	Emilin2	0.4562	0.123273	0.0322331
ENSMUSG00000074361	C5ar2	0.561099	0.151607	0.0322331
ENSMUSG00000040624	Plekhg1	0.721312	0.195189	0.0326284
ENSMUSG00000038677	Scube3	-0.350458	0.0949231	0.032777
ENSMUSG00000033594	Spata2l	-0.37651	0.101952	0.032777
ENSMUSG00000004360	9330159F19Rik	0.290011	0.0786064	0.0329695
ENSMUSG00000039741	Bahcc1	-0.375439	0.101991	0.033472
ENSMUSG00000002289	Angptl4	1.15031	0.312234	0.033472
ENSMUSG00000035158	Mitf	0.217311	0.059004	0.033472
ENSMUSG00000034579	Pla2g3	0.830622	0.226157	0.0342475
ENSMUSG00000046768	Rhoj	0.467559	0.127333	0.0342475
ENSMUSG00000035948	Acss3	0.501344	0.136689	0.0346594
ENSMUSG00000037139	Myom3	-0.435763	0.118918	0.034971
ENSMUSG00000001665	Gstt3	0.426729	0.116541	0.035205
ENSMUSG00000079018	Ly6c1	0.288492	0.0789304	0.0359696
ENSMUSG00000020424	Castor1	0.406573	0.11151	0.037051
ENSMUSG00000097453	Gm26894	-0.371011	0.101779	0.037051
ENSMUSG00000041685	Fcho2	0.248474	0.0681926	0.0371173
ENSMUSG00000027314	Dll4	-0.641518	0.176398	0.0379744
ENSMUSG00000025370	Cdh9	-0.303815	0.0836317	0.0382497
ENSMUSG00000107997	Gm44243	-0.727712	0.200317	0.0382497
ENSMUSG00000027346	Gpcpd1	0.218039	0.0600875	0.0386546
ENSMUSG00000032020	Ubash3b	0.450637	0.124388	0.0392637
ENSMUSG00000022105	Rb1	0.297197	0.0820991	0.0395408
ENSMUSG00000074892	B3galt5	0.2185	0.0607863	0.0427735
ENSMUSG00000054893	Zfp667	-0.235681	0.0655355	0.0427735
ENSMUSG00000055305	Zfp93	-0.252119	0.0701427	0.0427735
ENSMUSG00000026349	Ccnt2	0.229238	0.0640275	0.0445091
ENSMUSG00000039004	Bmp6	-0.417382	0.116609	0.0445091
ENSMUSG00000106694	Gm42894	-1.63673	0.458799	0.046321
ENSMUSG00000006720	Zfp184	-0.383202	0.107495	0.0464597
ENSMUSG00000041205	Map6d1	-0.25251	0.070838	0.0464597
ENSMUSG00000044783	Hjurp	0.206995	0.0580888	0.0464904
ENSMUSG00000042251	Pm20d1	0.427861	0.120181	0.0468946
ENSMUSG00000006445	Epha2	0.416655	0.117084	0.0469952
ENSMUSG00000056536	Pign	0.218402	0.0615138	0.0471813
ENSMUSG00000001240	Ramp2	0.265518	0.0747584	0.0471813
ENSMUSG00000044461	Shisa2	-0.499055	0.140504	0.0471813
ENSMUSG00000022358	Fbxo32	-0.26368	0.0742163	0.0471813
ENSMUSG00000022462	Slc38a2	0.285164	0.0803354	0.0471813
ENSMUSG00000043635	Adamts3	-0.328797	0.0924942	0.0471813
ENSMUSG00000042757	Tmem108	0.347641	0.0979107	0.0471813
ENSMUSG00000110500	Gm32568	1.46921	0.414286	0.0476018
ENSMUSG00000057963	Itpk1	0.348892	0.0984722	0.0480267
ENSMUSG00000036962	Cfap221	0.958401	0.27079	0.0481895
ENSMUSG00000040010	Slc7a5	0.280641	0.0792751	0.0481895
ENSMUSG00000032517	Mobp	0.301219	0.0850839	0.0481895
ENSMUSG00000040728	Esrp1	-1.18031	0.333879	0.0487746
ENSMUSG00000022309	Angpt1	0.504941	0.143093	0.0492748
ENSMUSG00000024176	Sox8	-0.226454	0.0641759	0.0492748
ENSMUSG00000030008	Pradc1	-0.284128	0.0805161	0.0492748
ENSMUSG00000038156	Spon1	0.2929	0.0829995	0.0492748
ENSMUSG00000040270	Bach2	0.32798	0.0929741	0.0492844
ENSMUSG00000109992	Gm45650	-0.827681	0.235052	0.049954

### Sheet: STR 12M IPTG
Ensembl	Gene	Log2FC	StdErr	AdjP
ENSMUSG00000096947	Gm26723	-26.7107	2.67718	6.1721e-19
ENSMUSG00000051510	Mafg	0.234065	0.0385168	1.97016e-05
ENSMUSG00000032737	Inppl1	0.214815	0.0372086	8.33854e-05
ENSMUSG00000008855	Hdac5	0.284238	0.0503558	0.000133164
ENSMUSG00000060314	Zfp941	-0.399991	0.075347	0.000710643
ENSMUSG00000035783	Acta2	0.316057	0.0604391	0.000912165
ENSMUSG00000058620	Adra2b	-0.558189	0.108038	0.00109566
ENSMUSG00000035179	Ppp1r32	-0.748327	0.148877	0.0020091
ENSMUSG00000084883	Ccdc85c	0.256417	0.0520231	0.00254739
ENSMUSG00000045761	Togaram2	-0.485481	0.0979986	0.00254739
ENSMUSG00000028978	Nos3	0.411757	0.0837117	0.00254739
ENSMUSG00000021702	Thbs4	-0.593578	0.121785	0.00293224
ENSMUSG00000097164	Cep83os	-0.320934	0.0660816	0.00295476
ENSMUSG00000005262	Ufd1	-0.212018	0.0442962	0.00390282
ENSMUSG00000034247	Plekhm1	0.316639	0.0669556	0.00437318
ENSMUSG00000035171	1110059E24Rik	-0.23991	0.0507837	0.00437318
ENSMUSG00000070436	Serpinh1	0.592625	0.125961	0.00454162
ENSMUSG00000022759	Lrrc74b	-0.804149	0.172712	0.00509726
ENSMUSG00000037348	Paqr7	0.239099	0.0514245	0.00509726
ENSMUSG00000035226	Rims4	0.310282	0.0671707	0.00543705
ENSMUSG00000051243	Islr2	-0.379606	0.0822131	0.00543705
ENSMUSG00000037622	Wdtc1	0.253921	0.0551188	0.00548156
ENSMUSG00000013646	Sh3bp5l	0.277021	0.0607929	0.00668391
ENSMUSG00000029442	Wdr66	-0.721666	0.158763	0.00677935
ENSMUSG00000042851	Zc3h6	-0.357977	0.079139	0.00725127
ENSMUSG00000050312	Nsun3	-0.333567	0.0743709	0.00789077
ENSMUSG00000034467	Dynlrb2	-0.723155	0.161421	0.00789077
ENSMUSG00000032816	Igdcc4	0.423274	0.094564	0.00789077
ENSMUSG00000032583	Mon1a	0.233723	0.0520411	0.00789077
ENSMUSG00000042116	Vwa1	0.32545	0.0729504	0.00819212
ENSMUSG00000055805	Fmnl1	0.365415	0.0820832	0.00830317
ENSMUSG00000020428	Gabra6	2.57601	0.584781	0.0088727
ENSMUSG00000016763	Scube1	0.473411	0.107372	0.0088727
ENSMUSG00000013089	Etv5	0.328813	0.0745551	0.0088727
ENSMUSG00000117011	E130008D07Rik	-0.325574	0.0738877	0.0088727
ENSMUSG00000004951	Hspb1	0.615834	0.140368	0.00900651
ENSMUSG00000011154	Cfap161	-0.726765	0.165474	0.00900651
ENSMUSG00000058441	Panx2	0.233054	0.0535464	0.00906595
ENSMUSG00000037326	Capn15	0.256941	0.0589176	0.00906595
ENSMUSG00000012296	Tjap1	0.280344	0.0640291	0.00906595
ENSMUSG00000112121	C230072F16Rik	-1.23934	0.285241	0.00906595
ENSMUSG00000003032	Klf4	1.08256	0.249547	0.00906595
ENSMUSG00000041187	Prkd2	0.349827	0.0803919	0.00906595
ENSMUSG00000030847	Bag3	0.371351	0.084985	0.00906595
ENSMUSG00000070284	Gmppb	0.222468	0.0512261	0.00906595
ENSMUSG00000006445	Epha2	0.467821	0.108468	0.00996526
ENSMUSG00000086918	4930429F24Rik	-0.645123	0.149905	0.0102035
ENSMUSG00000050677	Ccdc96	-0.456701	0.106384	0.0105052
ENSMUSG00000007682	Dio2	0.432075	0.100799	0.0105235
ENSMUSG00000015944	Castor2	0.211943	0.0494678	0.0105235
ENSMUSG00000040721	Zfhx2	0.4431	0.103912	0.0113246
ENSMUSG00000035539	Ccdc180	-0.847333	0.199171	0.0116324
ENSMUSG00000004931	Apba3	0.278824	0.0658753	0.0120537
ENSMUSG00000054237	Fra10ac1	-0.234441	0.0554291	0.0120537
ENSMUSG00000026679	Enkur	-0.560605	0.132601	0.0120537
ENSMUSG00000044576	Garem2	0.303627	0.071765	0.0120537
ENSMUSG00000027381	Bcl2l11	-0.380538	0.0906969	0.0131106
ENSMUSG00000031790	Mmp15	0.330146	0.0786888	0.0131106
ENSMUSG00000046691	Chtf8	0.266691	0.0635756	0.0131106
ENSMUSG00000024201	Kdm4b	0.20424	0.0487559	0.0131389
ENSMUSG00000022382	Wnt7b	0.214728	0.0513692	0.013392
ENSMUSG00000031927	1700012B09Rik	-1.0073	0.241485	0.013536
ENSMUSG00000032565	Nudt16	-0.347141	0.0831788	0.013536
ENSMUSG00000044442	N6amt1	-0.211604	0.0508411	0.0138992
ENSMUSG00000014039	Prdm15	0.328119	0.0791352	0.0140135
ENSMUSG00000038146	Notch3	0.299369	0.0722266	0.0140135
ENSMUSG00000024663	Rab3il1	0.225834	0.054425	0.0140135
ENSMUSG00000105416	Gm42553	-1.20208	0.290297	0.0140135
ENSMUSG00000029600	Rita1	0.249972	0.0603126	0.0140135
ENSMUSG00000042978	Sbk1	0.331484	0.0800835	0.0140135
ENSMUSG00000033597	Caskin1	0.239011	0.0578483	0.0143032
ENSMUSG00000074743	Thbd	0.506144	0.122777	0.0145476
ENSMUSG00000037408	Cnnm4	0.264548	0.0642924	0.0146699
ENSMUSG00000098176	Ccdc166	-0.401411	0.0975253	0.0146699
ENSMUSG00000051054	1700014D04Rik	-0.61604	0.150445	0.0156253
ENSMUSG00000015605	Srf	0.444438	0.108836	0.0160324
ENSMUSG00000040771	Oard1	-0.245733	0.0604356	0.0170941
ENSMUSG00000026600	Soat1	0.336891	0.0832497	0.0177743
ENSMUSG00000022769	Sdf2l1	0.609818	0.15066	0.0177743
ENSMUSG00000029484	Anxa3	0.256966	0.0634164	0.0177743
ENSMUSG00000040711	Sh3pxd2b	0.394177	0.0979817	0.0186759
ENSMUSG00000042608	Stk40	0.4101	0.101789	0.0186759
ENSMUSG00000021823	Vcl	0.40892	0.101932	0.0193965
ENSMUSG00000020261	Slc36a1	0.316143	0.0790647	0.0199081
ENSMUSG00000040703	Cyp2s1	0.263523	0.0658854	0.0199081
ENSMUSG00000109336	Samd4b	0.350279	0.0875346	0.0199081
ENSMUSG00000060862	Zbtb40	0.395305	0.0994768	0.0218775
ENSMUSG00000045980	Tmem104	0.230196	0.0580577	0.0222737
ENSMUSG00000022623	Shank3	0.262799	0.0662774	0.0222737
ENSMUSG00000067594	Krt77	-0.338314	0.0854868	0.0223547
ENSMUSG00000054874	Pcnx3	0.209569	0.0531269	0.02316
ENSMUSG00000002885	Adgre5	0.28702	0.0728922	0.023642
ENSMUSG00000026683	Nuf2	-0.429885	0.109445	0.0241825
ENSMUSG00000024913	Lrp5	0.240301	0.0612932	0.0241825
ENSMUSG00000045319	Proser2	0.424453	0.108295	0.0241825
ENSMUSG00000045482	Trrap	0.205911	0.052561	0.0241825
ENSMUSG00000099881	2810013P06Rik	-0.240494	0.0613323	0.0241825
ENSMUSG00000032264	Zw10	0.231794	0.0590719	0.0241825
ENSMUSG00000030125	Lrrc23	-0.614054	0.156953	0.0245049
ENSMUSG00000025366	Esyt1	0.229082	0.0587419	0.0248609
ENSMUSG00000024817	Uhrf2	0.282428	0.0724362	0.0248609
ENSMUSG00000046219	C230012O17Rik	0.668472	0.171238	0.0248609
ENSMUSG00000055976	Cldn23	-0.710522	0.182193	0.0248609
ENSMUSG00000070306	Ccdc153	-0.607814	0.156315	0.0257653
ENSMUSG00000015599	Ttbk1	0.31819	0.0820019	0.0261984
ENSMUSG00000030316	Tamm41	-0.287617	0.0741542	0.0261984
ENSMUSG00000020891	Alox8	0.35855	0.0927294	0.0271005
ENSMUSG00000026883	Dab2ip	0.250442	0.0647419	0.0271005
ENSMUSG00000043164	Tmem212	-0.664477	0.17196	0.0271721
ENSMUSG00000034275	Igsf9b	0.517892	0.134114	0.0272525
ENSMUSG00000026773	Pfkfb3	0.436859	0.113244	0.0274814
ENSMUSG00000009210	Prr29	-1.37501	0.356779	0.0276963
ENSMUSG00000043290	Zfp784	-0.437629	0.113679	0.0279773
ENSMUSG00000031303	Map3k15	-0.609503	0.158759	0.0287804
ENSMUSG00000021484	Lman2	0.21783	0.0568175	0.0288148
ENSMUSG00000075600	Zc3h3	0.27817	0.0725327	0.0288148
ENSMUSG00000021277	Traf3	0.315558	0.0823819	0.0289821
ENSMUSG00000117322	6330415G19Rik	-0.749394	0.196203	0.0296712
ENSMUSG00000006456	Rbm14	0.232791	0.0609279	0.0296712
ENSMUSG00000027074	Slc43a3	-0.535424	0.140114	0.0296712
ENSMUSG00000032536	Trak1	0.226394	0.0593301	0.0299081
ENSMUSG00000025316	Banp	0.832197	0.218707	0.0310251
ENSMUSG00000003038	Hmgn2	-0.232686	0.0612664	0.0312948
ENSMUSG00000008090	Fgfrl1	0.276085	0.0726844	0.0312948
ENSMUSG00000020893	Per1	0.451783	0.119034	0.0313404
ENSMUSG00000021485	Mxd3	0.71458	0.188429	0.0313404
ENSMUSG00000025232	Hexa	0.220233	0.0580958	0.0313404
ENSMUSG00000037010	Apln	0.363754	0.0958956	0.0313404
ENSMUSG00000038145	Snrk	0.242822	0.0641084	0.0313597
ENSMUSG00000002578	Ikzf4	-0.214223	0.0569445	0.0341126
ENSMUSG00000016757	Ttll12	0.248126	0.0659992	0.0341267
ENSMUSG00000032257	Ankk1	0.94622	0.252265	0.0349931
ENSMUSG00000064267	Hvcn1	-0.374417	0.0998813	0.0350959
ENSMUSG00000030530	Furin	0.212221	0.0566434	0.0351612
ENSMUSG00000003810	Mast2	0.215217	0.0578609	0.0377692
ENSMUSG00000105736	Gm42456	-1.43569	0.385937	0.0377692
ENSMUSG00000032058	Ppp2r1b	0.310678	0.083518	0.0377692
ENSMUSG00000057342	Sphk2	0.253243	0.0681441	0.0380368
ENSMUSG00000001774	Chordc1	0.473002	0.127452	0.0385827
ENSMUSG00000029328	Hnrnpdl	-0.305244	0.0823475	0.0390361
ENSMUSG00000040978	Gm11992	-0.415121	0.112158	0.0390372
ENSMUSG00000032892	Rangrf	0.226125	0.0611125	0.0390372
ENSMUSG00000085151	1110018N20Rik	-0.430671	0.116276	0.0390372
ENSMUSG00000036052	Dnajb5	0.536446	0.144921	0.0390372
ENSMUSG00000092060	Bend4	0.359123	0.0971095	0.0390372
ENSMUSG00000030315	Vgll4	0.282502	0.0763663	0.0390372
ENSMUSG00000035021	Baz1a	0.618389	0.167506	0.0396463
ENSMUSG00000020151	Ptprr	-0.209269	0.0567528	0.0398333
ENSMUSG00000045854	Lyrm2	-0.2129	0.0578006	0.0402476
ENSMUSG00000044819	Oxgr1	-0.738348	0.201019	0.0414589
ENSMUSG00000002504	Slc9a3r2	0.255159	0.0694993	0.0415034
ENSMUSG00000024347	Psd2	0.283015	0.0772797	0.0423005
ENSMUSG00000039131	Gipc2	-0.324977	0.0887836	0.0423005
ENSMUSG00000013629	Cad	0.245457	0.0670899	0.0423005
ENSMUSG00000017550	Atad5	-0.333748	0.0914726	0.0427218
ENSMUSG00000086645	Gm15743	-0.889644	0.243952	0.0427218
ENSMUSG00000027424	Mgme1	0.319291	0.0875953	0.0427218
ENSMUSG00000027678	Ncoa3	0.209029	0.0573298	0.0427218
ENSMUSG00000026404	Ddx59	-0.217281	0.0597336	0.0434852
ENSMUSG00000022269	March11	0.351319	0.0965935	0.0434852
ENSMUSG00000040565	Btaf1	0.424197	0.116704	0.0435976
ENSMUSG00000035275	Raver2	0.225387	0.0620233	0.0435976
ENSMUSG00000101249	Gm29216	-3.13011	0.861766	0.043613
ENSMUSG00000027663	Zmat3	0.239787	0.0660328	0.043613
ENSMUSG00000097320	Tmem147os	-0.309884	0.0854812	0.0440291
ENSMUSG00000026447	Pik3c2b	0.257427	0.0711148	0.0447278
ENSMUSG00000096056	Gm21986	1.58497	0.438502	0.0454517
ENSMUSG00000020381	Mrnip	-0.449002	0.124562	0.0466451
ENSMUSG00000107476	Zfp862-ps	0.247851	0.068776	0.0466451
ENSMUSG00000089718	2310075C17Rik	-0.695814	0.193123	0.0466451
ENSMUSG00000050919	Zfp366	0.447001	0.124347	0.0471768
ENSMUSG00000058624	Gda	-0.276304	0.0768774	0.0471768
ENSMUSG00000090098	Alms1-ps2	0.998375	0.277653	0.0471768
ENSMUSG00000031557	Plekha2	-0.225491	0.0627392	0.0471768
ENSMUSG00000034282	Evpl	-0.395727	0.11021	0.0474167
ENSMUSG00000027540	Ptpn1	0.224466	0.0625181	0.0474167
ENSMUSG00000086386	Gm12108	-1.2993	0.362652	0.0483042
ENSMUSG00000041264	Uspl1	0.271555	0.0758085	0.0483042
ENSMUSG00000002341	Ncan	0.239558	0.0668657	0.0483042
ENSMUSG00000003348	Mob3a	0.250803	0.0701714	0.0491373
ENSMUSG00000022324	Matn2	-0.258362	0.0723079	0.0491373
ENSMUSG00000093392	Gm6061	-2.72178	0.761456	0.0491373
ENSMUSG00000025963	Mdh1b	-0.508542	0.142672	0.0493178
ENSMUSG00000025352	Gdf11	0.350584	0.0983644	0.0493178
ENSMUSG00000042567	Nek10	-0.6204	0.173962	0.0493178
ENSMUSG00000048486	Fitm2	0.233613	0.0654496	0.0493178
ENSMUSG00000057280	Musk	-0.27108	0.076078	0.0493178
ENSMUSG00000090326	Dthd1	-1.38465	0.388269	0.0493178
ENSMUSG00000034858	Fam214a	-0.286321	0.0801929	0.0493178
ENSMUSG00000020014	Cfap54	-0.455767	0.128034	0.0495577
ENSMUSG00000028295	Smim8	-0.302123	0.0849894	0.0498695

### Sheet: COR 6M IPTG
Ensembl	Gene	Log2FC	StdErr	AdjP
ENSMUSG00000097461	Gm26735	-24.2092	2.95713	8.96227e-12
ENSMUSG00000069972	Rps13-ps2	-22.4089	2.95855	6.02727e-10
ENSMUSG00000024190	Dusp1	-0.724805	0.109639	4.25334e-07
ENSMUSG00000040490	Lrfn2	0.529916	0.0846687	3.24006e-06
ENSMUSG00000036478	Btg1	-0.394	0.0636045	3.90344e-06
ENSMUSG00000052384	Nrros	0.688148	0.112136	4.33638e-06
ENSMUSG00000028776	Tinagl1	0.704506	0.115431	4.33638e-06
ENSMUSG00000030413	Pglyrp1	0.722363	0.118176	4.33638e-06
ENSMUSG00000040128	Pnrc1	-0.416092	0.0686869	5.11855e-06
ENSMUSG00000033685	Ucp2	0.808828	0.135499	7.95753e-06
ENSMUSG00000021250	Fos	-0.898099	0.151329	8.93267e-06
ENSMUSG00000034317	Trim59	-0.930099	0.162208	2.72937e-05
ENSMUSG00000022358	Fbxo32	-0.380079	0.0674092	4.40805e-05
ENSMUSG00000026740	Dnajc1	0.230037	0.0408946	4.42056e-05
ENSMUSG00000032193	Ldlr	-0.579221	0.104251	6.14277e-05
ENSMUSG00000025370	Cdh9	-0.498692	0.0902713	6.76204e-05
ENSMUSG00000022864	D16Ertd472e	-0.448242	0.0812436	6.76204e-05
ENSMUSG00000037892	Pcdh18	-0.469791	0.0856506	7.67002e-05
ENSMUSG00000045294	Insig1	-0.461046	0.0853344	0.000115269
ENSMUSG00000023232	Serinc2	0.649853	0.122923	0.000207913
ENSMUSG00000025170	Rab40b	-0.295701	0.056414	0.00025304
ENSMUSG00000025993	Slc40a1	-0.465789	0.0897222	0.000316627
ENSMUSG00000024986	Hhex	-0.664789	0.128847	0.000355174
ENSMUSG00000031502	Col4a1	0.43128	0.0836829	0.000355174
ENSMUSG00000022376	Adcy8	-0.296512	0.0576489	0.000359304
ENSMUSG00000075602	Ly6a	0.485888	0.0945941	0.000359304
ENSMUSG00000033949	Trim36	-0.658255	0.12858	0.000378923
ENSMUSG00000058258	Idi1	-0.615475	0.120499	0.00038879
ENSMUSG00000045822	Zswim3	-0.386632	0.0757966	0.000389121
ENSMUSG00000105843	Gm19439	0.876007	0.173494	0.000493719
ENSMUSG00000023832	Acat2	-0.332216	0.0667971	0.000708093
ENSMUSG00000021327	Zkscan3	0.302793	0.0614477	0.000799775
ENSMUSG00000095139	Pou3f2	-0.414009	0.0839607	0.000799775
ENSMUSG00000060477	Irak2	0.432596	0.0878154	0.000799775
ENSMUSG00000041775	Mapk1ip1	0.305632	0.0620106	0.000799775
ENSMUSG00000028174	Rpe65	-1.13061	0.230225	0.00084081
ENSMUSG00000038393	Txnip	0.479301	0.0989512	0.00114928
ENSMUSG00000051354	Samd3	-0.689032	0.143277	0.00129782
ENSMUSG00000014158	Trpv4	1.13113	0.235147	0.00129782
ENSMUSG00000037868	Egr2	-0.803112	0.167393	0.00130648
ENSMUSG00000022673	Mcm4	-0.3112	0.0648555	0.00130648
ENSMUSG00000037112	Sik2	0.391598	0.0817589	0.00132795
ENSMUSG00000037573	Tob1	-0.404787	0.0847892	0.00140191
ENSMUSG00000047777	Phf13	-0.326789	0.0689711	0.00163717
ENSMUSG00000006386	Tek	-0.442987	0.0937443	0.00170313
ENSMUSG00000023034	Nr4a1	-0.657758	0.139474	0.00174568
ENSMUSG00000060716	Plekhh1	-0.400939	0.0857056	0.00199416
ENSMUSG00000068154	Insm1	-0.491608	0.105137	0.00199416
ENSMUSG00000042216	Sgsm1	0.394019	0.0841609	0.00199416
ENSMUSG00000066687	Zbtb16	0.771766	0.165706	0.0021379
ENSMUSG00000036432	Siah2	-0.347505	0.0749092	0.00226415
ENSMUSG00000090061	Nwd2	-0.445463	0.0960568	0.00226415
ENSMUSG00000035834	Polr3g	-0.405168	0.0874615	0.00227531
ENSMUSG00000031842	Pde4c	0.676964	0.146305	0.00229266
ENSMUSG00000051497	Kcnj16	-0.41908	0.0909423	0.00246553
ENSMUSG00000049892	Rasd1	0.537725	0.117546	0.00275825
ENSMUSG00000035352	Ccl12	0.927765	0.202643	0.00275825
ENSMUSG00000037465	Klf10	-0.558094	0.122278	0.00275825
ENSMUSG00000022602	Arc	-0.788192	0.172503	0.00275825
ENSMUSG00000025584	Pde8a	-0.309316	0.067726	0.00275825
ENSMUSG00000031503	Col4a2	0.436281	0.0956102	0.00275825
ENSMUSG00000006344	Ggt5	0.366153	0.0805526	0.00295089
ENSMUSG00000034998	Foxn2	-0.406255	0.0894863	0.00298308
ENSMUSG00000026303	Mlph	0.646209	0.142573	0.00299396
ENSMUSG00000055866	Per2	0.476044	0.105016	0.00299396
ENSMUSG00000029832	Nfe2l3	-0.53108	0.117607	0.00319192
ENSMUSG00000035399	Oser1	-0.262521	0.0581835	0.00320054
ENSMUSG00000033697	Arhgap39	0.34565	0.0768026	0.00332831
ENSMUSG00000032278	Paqr5	0.542527	0.120916	0.00349798
ENSMUSG00000074874	Ctla2b	0.700271	0.156674	0.00373757
ENSMUSG00000020527	Myo19	0.697171	0.15645	0.00391477
ENSMUSG00000027474	Ccm2l	0.384311	0.0862915	0.00391477
ENSMUSG00000047021	Cfap65	0.726344	0.163422	0.00394085
ENSMUSG00000020709	Adap2	0.474295	0.106807	0.00394085
ENSMUSG00000097715	Gpr137b-ps	-0.224733	0.0506089	0.00394085
ENSMUSG00000041957	Pkp2	0.654178	0.147134	0.00394085
ENSMUSG00000026822	Lcn2	1.26655	0.285919	0.00409
ENSMUSG00000042286	Stab1	0.380179	0.0860441	0.00420166
ENSMUSG00000072875	Gpr27	-0.220364	0.0498735	0.00420166
ENSMUSG00000022351	Sqle	-0.332533	0.0754436	0.00434144
ENSMUSG00000036106	Prr5	0.479185	0.108759	0.00434144
ENSMUSG00000068114	Ccdc134	0.309305	0.070268	0.00437104
ENSMUSG00000017144	Rnd3	-0.380014	0.0865363	0.0045305
ENSMUSG00000073565	Prr16	-0.464173	0.105911	0.00465902
ENSMUSG00000020120	Plek	-0.343563	0.0786276	0.00483433
ENSMUSG00000053007	Creb5	-0.639047	0.146239	0.00483433
ENSMUSG00000078937	Cpt1b	0.754876	0.173522	0.00521651
ENSMUSG00000057265	Bbof1	0.444038	0.10239	0.00536459
ENSMUSG00000074818	Pdzd7	0.692837	0.159592	0.00536459
ENSMUSG00000031604	Msmo1	-0.434957	0.100292	0.00536459
ENSMUSG00000034800	Zfp661	-0.261977	0.0605223	0.00544515
ENSMUSG00000001156	Mxd1	-0.275614	0.0636395	0.00544515
ENSMUSG00000024293	Esco1	-0.341339	0.0790953	0.00571547
ENSMUSG00000069135	Fgfr1op	-0.21743	0.0504177	0.00573108
ENSMUSG00000004677	Myo9b	0.379105	0.0880427	0.00584373
ENSMUSG00000001467	Cyp51	-0.420928	0.0978199	0.00585729
ENSMUSG00000032854	Ugt8a	-0.650479	0.151406	0.00597844
ENSMUSG00000005148	Klf5	-0.322568	0.0751288	0.00599059
ENSMUSG00000020482	Ccdc117	-0.351358	0.0822874	0.00646461
ENSMUSG00000000278	Scpep1	-0.247359	0.0578753	0.00646461
ENSMUSG00000084350	Znf41-ps	-1.15048	0.269333	0.00646461
ENSMUSG00000020696	Rffl	-0.259274	0.0608133	0.00652474
ENSMUSG00000022899	Slc15a2	-0.302591	0.0709493	0.00652474
ENSMUSG00000052544	St6galnac3	-0.293138	0.0688824	0.00669182
ENSMUSG00000103047	Gm37310	1.06766	0.251309	0.00671742
ENSMUSG00000032841	Prr5l	-0.36615	0.0861675	0.00671742
ENSMUSG00000031425	Plp1	-0.327193	0.0769948	0.00671742
ENSMUSG00000025981	Coq10b	-0.488401	0.115165	0.00676126
ENSMUSG00000040710	St8sia4	-0.659683	0.155707	0.00676126
ENSMUSG00000084381	AA413626	3.94264	0.929855	0.00676126
ENSMUSG00000030276	Ttll3	0.361597	0.0852234	0.00676126
ENSMUSG00000037405	Icam1	0.477384	0.112674	0.00676126
ENSMUSG00000055723	Rras2	-0.344224	0.0815844	0.00724231
ENSMUSG00000022656	Nectin3	-0.400325	0.0950044	0.00735539
ENSMUSG00000093930	Hmgcs1	-0.479289	0.11404	0.00765339
ENSMUSG00000027582	Zgpat	0.527077	0.125652	0.00786201
ENSMUSG00000110588	Gm45774	0.673332	0.160773	0.00802699
ENSMUSG00000073418	C4b	0.406529	0.0972016	0.00815611
ENSMUSG00000017868	Sgk2	-0.740751	0.177187	0.00815611
ENSMUSG00000001240	Ramp2	0.326159	0.0781586	0.00822488
ENSMUSG00000015468	Notch4	0.46286	0.110826	0.00822488
ENSMUSG00000056854	Pou3f4	-0.349481	0.083714	0.00822488
ENSMUSG00000046818	Ddit4l	-0.23686	0.0568838	0.0084837
ENSMUSG00000028862	Map3k6	0.686067	0.16483	0.0084837
ENSMUSG00000073680	Tmem88b	-0.325809	0.0784944	0.00878139
ENSMUSG00000108297	Gm44167	1.55911	0.375477	0.00878139
ENSMUSG00000017697	Ada	1.09557	0.264203	0.00886708
ENSMUSG00000030145	Zfp248	-0.282436	0.0681552	0.00890167
ENSMUSG00000033715	Akr1c14	-0.590702	0.142623	0.00892155
ENSMUSG00000027314	Dll4	-0.634949	0.153558	0.00911912
ENSMUSG00000018906	P4ha2	0.334036	0.0809744	0.00936681
ENSMUSG00000018427	Ypel2	-0.318013	0.0771221	0.00936681
ENSMUSG00000046718	Bst2	0.459487	0.111368	0.00936681
ENSMUSG00000059708	Akap17b	-0.382318	0.0928463	0.00953175
ENSMUSG00000111664	Gm48865	2.10376	0.511992	0.00980804
ENSMUSG00000044461	Shisa2	-0.599489	0.146034	0.00980804
ENSMUSG00000042292	Mrtfa	0.365363	0.0889897	0.00980804
ENSMUSG00000038059	Smim3	0.652758	0.15904	0.00980804
ENSMUSG00000085767	Gm13563	0.774942	0.18902	0.00993238
ENSMUSG00000037071	Scd1	-0.303713	0.0742825	0.010348
ENSMUSG00000050505	Pcdh20	-0.41248	0.100999	0.0104338
ENSMUSG00000062040	Zfp27	-0.231916	0.0567945	0.0104338
ENSMUSG00000024883	Rin1	0.251519	0.0616203	0.010435
ENSMUSG00000024378	Stard4	-0.354396	0.0868958	0.0105132
ENSMUSG00000037169	Mycn	-0.450562	0.110625	0.0106494
ENSMUSG00000034110	Kctd7	-0.258878	0.0635969	0.0106494
ENSMUSG00000030002	Dusp11	0.304612	0.0748315	0.0106494
ENSMUSG00000025049	Taf5	-0.341	0.0838792	0.0108176
ENSMUSG00000020525	Ppm1d	-0.319934	0.0787902	0.0109681
ENSMUSG00000026502	Desi2	-0.380618	0.0940252	0.0109684
ENSMUSG00000016179	Camk1g	0.384214	0.0948764	0.0109684
ENSMUSG00000113836	Gm3325	-0.958041	0.236737	0.0109684
ENSMUSG00000052504	Epha3	-0.506836	0.125082	0.0109684
ENSMUSG00000023067	Cdkn1a	0.678435	0.167592	0.0109684
ENSMUSG00000029368	Alb	-4.94459	1.2182	0.0109684
ENSMUSG00000050063	Klk6	-0.853443	0.210883	0.0109684
ENSMUSG00000047648	Fbxo30	-0.54055	0.134063	0.0116098
ENSMUSG00000044258	Ctla2a	0.653173	0.16213	0.0117032
ENSMUSG00000050854	Tmem125	-0.360741	0.0899256	0.0124321
ENSMUSG00000031442	Mcf2l	0.230922	0.0575645	0.0124321
ENSMUSG00000032640	Chsy1	-0.26205	0.0653973	0.012593
ENSMUSG00000047878	A4galt	0.495368	0.123752	0.0127374
ENSMUSG00000029439	Sfswap	0.39721	0.0993307	0.0128002
ENSMUSG00000048371	Pdp2	-0.273216	0.06832	0.0128002
ENSMUSG00000070871	Ccnyl1	-0.243219	0.0608653	0.0128772
ENSMUSG00000042604	Kcna4	-0.355472	0.0891337	0.0131037
ENSMUSG00000030087	Klf15	0.474321	0.118947	0.0131037
ENSMUSG00000084904	Gm14827	0.856844	0.214749	0.0131037
ENSMUSG00000072849	Serpina1e	-4.57262	1.1471	0.0131055
ENSMUSG00000078779	Zfp59	-0.347998	0.0873373	0.013124
ENSMUSG00000030889	Vwa3a	0.343933	0.086597	0.0137738
ENSMUSG00000039904	Gpr37	-0.31702	0.0798578	0.013801
ENSMUSG00000067235	H2-Q10	-1.84937	0.467547	0.0143613
ENSMUSG00000036533	Cdc42ep3	-0.285445	0.0721802	0.0143613
ENSMUSG00000063281	Zfp35	-0.216836	0.0548414	0.0143613
ENSMUSG00000084843	B230312C02Rik	0.941306	0.238092	0.0143613
ENSMUSG00000034663	Bmp2k	-0.338636	0.0856361	0.0143613
ENSMUSG00000016984	Etaa1	-0.353531	0.0896078	0.0147056
ENSMUSG00000087153	Gm6483	0.558203	0.141489	0.0147056
ENSMUSG00000053950	Adnp2	-0.223	0.056556	0.0147606
ENSMUSG00000057137	Tmem140	0.378511	0.0960537	0.0148263
ENSMUSG00000049800	Sertad2	-0.230414	0.0584989	0.0148595
ENSMUSG00000025902	Sox17	0.505493	0.129124	0.0161547
ENSMUSG00000042834	Nrep	-0.270537	0.0690618	0.0161547
ENSMUSG00000055065	Ddx17	0.245666	0.0628385	0.0164256
ENSMUSG00000033319	Fem1c	-0.440779	0.112791	0.016443
ENSMUSG00000044337	Ackr3	-0.321691	0.0824417	0.0166723
ENSMUSG00000035540	Gc	-4.6125	1.18175	0.0166723
ENSMUSG00000071793	2610005L07Rik	0.234254	0.0600764	0.016777
ENSMUSG00000021009	Ptpn21	-0.272446	0.070016	0.0172545
ENSMUSG00000051906	Cd209f	0.794003	0.204117	0.017255
ENSMUSG00000055717	Slain1	-0.271551	0.0698741	0.0173378
ENSMUSG00000036555	Iqce	0.287866	0.0740557	0.0173378
ENSMUSG00000047793	Sned1	0.375999	0.0968637	0.017576
ENSMUSG00000046380	Jrk	0.231707	0.059768	0.0177482
ENSMUSG00000042328	Hps4	0.395674	0.102091	0.0177482
ENSMUSG00000032267	Usp28	0.239561	0.0617843	0.0177482
ENSMUSG00000039196	Orm1	-4.22578	1.09106	0.0178483
ENSMUSG00000020424	Castor1	0.541349	0.140131	0.0182419
ENSMUSG00000045930	Clec14a	-0.436945	0.113056	0.0182419
ENSMUSG00000023963	Cyp39a1	-0.408767	0.105817	0.0182419
ENSMUSG00000040957	Cables1	0.322317	0.0834372	0.0182419
ENSMUSG00000020411	Nipal4	-0.521865	0.135287	0.0184042
ENSMUSG00000055560	Zfp459	-0.500198	0.129716	0.0184042
ENSMUSG00000024042	Sik1	-0.510574	0.132311	0.0184042
ENSMUSG00000028007	Snx7	-0.224894	0.0583959	0.018687
ENSMUSG00000022584	Ly6c2	0.986594	0.256362	0.0187588
ENSMUSG00000029675	Eln	0.510074	0.132837	0.0192951
ENSMUSG00000096795	Zfp433	-0.675675	0.176092	0.0194251
ENSMUSG00000032501	Trib1	-0.35465	0.092529	0.0196683
ENSMUSG00000066154	Mup3	-3.77927	0.988253	0.0202788
ENSMUSG00000110439	Mup22	-3.88593	1.01668	0.0203509
ENSMUSG00000027896	Slc16a4	-0.643669	0.168545	0.0204283
ENSMUSG00000028645	Slc2a1	0.459684	0.120363	0.0204283
ENSMUSG00000020614	Fam20a	0.368661	0.0966208	0.0206202
ENSMUSG00000091938	Gm2564	0.678912	0.178074	0.0207803
ENSMUSG00000037798	Mat1a	-1.88485	0.495188	0.020958
ENSMUSG00000034738	Nostrin	0.462327	0.121449	0.020958
ENSMUSG00000033948	Zswim5	-0.27867	0.0732191	0.020958
ENSMUSG00000030584	Dpf1	0.312297	0.0819864	0.020958
ENSMUSG00000071550	Cfap44	0.62954	0.165724	0.0214849
ENSMUSG00000053164	Gpr21	-0.535569	0.141092	0.0216364
ENSMUSG00000068086	Cyp2d9	-4.28139	1.1296	0.0220426
ENSMUSG00000070423	Olfr558	-0.586531	0.154874	0.0222164
ENSMUSG00000044456	Rin3	0.52712	0.139436	0.0227308
ENSMUSG00000024411	Aqp4	-0.408941	0.108262	0.0229103
ENSMUSG00000002289	Angptl4	1.07463	0.284679	0.0229385
ENSMUSG00000032377	Plscr4	-0.448836	0.11887	0.0229385
ENSMUSG00000071855	Ccdc112	-0.384625	0.101954	0.0230565
ENSMUSG00000033105	Lss	-0.238877	0.0634991	0.0236547
ENSMUSG00000043415	Otud1	-0.363304	0.0965298	0.0236547
ENSMUSG00000027775	Mfsd1	-0.2107	0.0559762	0.0236547
ENSMUSG00000107577	Gm44103	0.78185	0.207799	0.0236547
ENSMUSG00000113175	Gm9973	1.41956	0.377606	0.023795
ENSMUSG00000048402	Gli2	0.300778	0.0802255	0.024269
ENSMUSG00000095123	Gm21781	0.740833	0.19756	0.024269
ENSMUSG00000021750	Fam107a	0.455379	0.121492	0.024269
ENSMUSG00000071042	Rasgrp3	-0.309005	0.0824201	0.024269
ENSMUSG00000043929	Klhl15	-0.644782	0.171889	0.024269
ENSMUSG00000018362	Kpna2	-0.250737	0.0669978	0.0247298
ENSMUSG00000026575	Nme7	-0.207448	0.0554799	0.0247908
ENSMUSG00000024677	Ms4a6b	0.550785	0.147306	0.0247908
ENSMUSG00000041468	Gpr12	-0.272562	0.0729008	0.0247908
ENSMUSG00000007659	Bcl2l1	0.23687	0.0634134	0.0250353
ENSMUSG00000061589	Dot1l	0.506721	0.135753	0.0251256
ENSMUSG00000045817	Zfp36l2	-0.287215	0.0769972	0.0251256
ENSMUSG00000030469	Zfp719	-0.334267	0.0896296	0.0251256
ENSMUSG00000032035	Ets1	-0.314332	0.0842654	0.0251256
ENSMUSG00000024665	Fads2	-0.238153	0.0638766	0.0251379
ENSMUSG00000021553	Slc28a3	4.07482	1.09324	0.0251415
ENSMUSG00000027955	Gask1b	-0.439293	0.117923	0.0252479
ENSMUSG00000021974	Fgf9	-0.241621	0.064939	0.0254555
ENSMUSG00000034333	Zbed4	-0.274631	0.0738202	0.0254555
ENSMUSG00000078672	Mup20	-6.01641	1.61703	0.0254555
ENSMUSG00000006958	Chrd	0.585269	0.157584	0.0259099
ENSMUSG00000037017	Zscan21	-0.209596	0.0564378	0.0259099
ENSMUSG00000015053	Gata2	0.478687	0.128925	0.0259099
ENSMUSG00000029534	St7	0.248061	0.0668437	0.0260013
ENSMUSG00000021228	Acot3	-0.375727	0.101335	0.0262439
ENSMUSG00000072258	Taf1a	0.284059	0.0766713	0.0264433
ENSMUSG00000025278	Flnb	0.351278	0.0948835	0.0266252
ENSMUSG00000042460	C1galt1	-0.466199	0.125974	0.0266774
ENSMUSG00000106019	Gm43672	-0.330152	0.0893429	0.0271526
ENSMUSG00000061311	Rag1	-1.1879	0.321769	0.0274322
ENSMUSG00000087445	Gm14286	1.41154	0.382773	0.0277796
ENSMUSG00000063260	Syt10	-0.401168	0.108894	0.0280768
ENSMUSG00000006676	Usp19	0.261148	0.0709447	0.0283064
ENSMUSG00000026094	Stk17b	-0.341988	0.0929696	0.0284825
ENSMUSG00000022297	Fzd6	-0.288388	0.0785863	0.0293736
ENSMUSG00000032355	Mlip	-0.24925	0.0679935	0.0297171
ENSMUSG00000022575	Gsdmd	0.432547	0.118128	0.0298622
ENSMUSG00000100199	Gm20324	1.32738	0.362586	0.0298622
ENSMUSG00000048905	4930539E08Rik	-0.279147	0.0761954	0.0298622
ENSMUSG00000056917	Sipa1	0.342483	0.093507	0.0298622
ENSMUSG00000031538	Plat	0.379493	0.103745	0.0300981
ENSMUSG00000070780	Rbm47	1.18107	0.323619	0.030988
ENSMUSG00000035649	Zcchc7	0.297549	0.0815697	0.0310931
ENSMUSG00000035161	Ints6	-0.324688	0.0890579	0.0312245
ENSMUSG00000000686	Abhd15	0.601069	0.164917	0.031252
ENSMUSG00000079018	Ly6c1	0.307148	0.0843959	0.0314629
ENSMUSG00000045664	Cdc42ep2	-0.310886	0.0854055	0.0314629
ENSMUSG00000027580	Helz2	0.446015	0.122541	0.0314629
ENSMUSG00000038069	Cdkn2aip	-0.279411	0.0767552	0.0314629
ENSMUSG00000034640	Tiparp	-0.488969	0.134501	0.0318372
ENSMUSG00000071178	Serpina1b	-3.42182	0.941682	0.0319108
ENSMUSG00000021904	Sema3g	0.349124	0.0960958	0.0319108
ENSMUSG00000020439	Smtn	0.343183	0.094539	0.0320662
ENSMUSG00000020674	Pxdn	0.37	0.101905	0.0320662
ENSMUSG00000113831	Gm49602	-0.343585	0.0947365	0.0323722
ENSMUSG00000049001	Ndnf	-0.302422	0.0834476	0.0325957
ENSMUSG00000064246	Chil1	-0.461827	0.127652	0.0326211
ENSMUSG00000044734	Serpinb1a	-0.51068	0.141148	0.0326211
ENSMUSG00000059839	Zfp874b	-0.322545	0.0890475	0.0326211
ENSMUSG00000073842	Mup7	-3.69245	1.02001	0.0326211
ENSMUSG00000047502	Mroh7	0.595306	0.164373	0.0326211
ENSMUSG00000050052	Tdrp	-0.221678	0.0612576	0.0326211
ENSMUSG00000050234	Gja4	0.275928	0.0765256	0.0340772
ENSMUSG00000025316	Banp	0.443257	0.123205	0.035024
ENSMUSG00000059743	Fdps	-0.339937	0.0945235	0.0350981
ENSMUSG00000021670	Hmgcr	-0.266043	0.0740391	0.0353946
ENSMUSG00000021025	Nfkbia	0.354897	0.0989528	0.0358587
ENSMUSG00000033860	Fgg	-4.6768	1.30368	0.0358587
ENSMUSG00000047767	Atg16l2	0.401635	0.111973	0.0358587
ENSMUSG00000107272	Gm34583	0.368065	0.102667	0.0359504
ENSMUSG00000028356	Ambp	-3.82076	1.06726	0.0365338
ENSMUSG00000037280	Galnt6	-0.357551	0.0999648	0.036868
ENSMUSG00000039218	Srrm2	0.433344	0.121576	0.0385304
ENSMUSG00000020423	Btg2	-0.744206	0.208855	0.0385732
ENSMUSG00000050953	Gja1	-0.287418	0.0807917	0.0390571
ENSMUSG00000023755	Rhebl1	0.335141	0.0941851	0.0390571
ENSMUSG00000056749	Nfil3	-0.328948	0.0925426	0.0390585
ENSMUSG00000022868	Ahsg	-3.541	0.996107	0.0390585
ENSMUSG00000022911	Arl13b	-0.243209	0.0684088	0.0390585
ENSMUSG00000029797	Sspo	0.680943	0.191586	0.0390585
ENSMUSG00000087354	4930404I05Rik	1.30741	0.368027	0.0391996
ENSMUSG00000031239	Itm2a	-0.32575	0.0917423	0.0393454
ENSMUSG00000069662	Marcks	-0.522018	0.147091	0.0394684
ENSMUSG00000004896	Rrnad1	0.341975	0.0963778	0.0394684
ENSMUSG00000030359	Pzp	-3.5516	1.00153	0.0396601
ENSMUSG00000048583	Igf2	0.364079	0.102835	0.0402925
ENSMUSG00000032698	Lmo2	-0.257927	0.0728913	0.0404215
ENSMUSG00000031825	Crispld2	0.308989	0.0873345	0.0404215
ENSMUSG00000071291	Zfp58	-0.446357	0.126231	0.0406021
ENSMUSG00000061232	H2-K1	0.234954	0.0664723	0.0406973
ENSMUSG00000039671	Zmynd8	0.223207	0.0632192	0.041183
ENSMUSG00000021182	Ccdc88c	0.26779	0.0759975	0.0420534
ENSMUSG00000043008	Klhl6	-0.56805	0.16125	0.0420534
ENSMUSG00000062480	Acat3	-0.489129	0.138972	0.042374
ENSMUSG00000011427	Zfp790	-0.243848	0.0693056	0.042374
ENSMUSG00000051034	Zfp11	-0.317203	0.0901793	0.0424052
ENSMUSG00000044501	Zfp758	-0.733945	0.208901	0.0429417
ENSMUSG00000034538	Zfp418	-0.346375	0.0990219	0.0449323
ENSMUSG00000025475	Adgra1	0.229133	0.0655141	0.0449323
ENSMUSG00000057286	St6galnac2	0.398091	0.113922	0.0451854
ENSMUSG00000030528	Blm	-0.396361	0.113451	0.0451854
ENSMUSG00000053560	Ier2	-0.524855	0.150225	0.0451854
ENSMUSG00000036790	Slitrk2	-0.336985	0.0964816	0.0452155
ENSMUSG00000059674	Cdh24	0.36004	0.103151	0.045483
ENSMUSG00000033450	Tagap	0.520306	0.149325	0.0458817
ENSMUSG00000103570	C630004M23Rik	1.23536	0.354466	0.0458817
ENSMUSG00000038259	Gdf5	-0.783171	0.22477	0.0458817
ENSMUSG00000078675	Mup16	-4.16626	1.19535	0.0458817
ENSMUSG00000003808	Farsa	0.237253	0.068053	0.0458817
ENSMUSG00000036282	Naa30	-0.568291	0.163172	0.0458917
ENSMUSG00000047604	Frat2	-0.358559	0.102939	0.0458917
ENSMUSG00000036822	Topors	-0.263616	0.0759056	0.0474741
ENSMUSG00000026358	Rgs1	0.748689	0.215695	0.0475485
ENSMUSG00000024427	Spry4	-0.305468	0.0879863	0.0475485
ENSMUSG00000038806	Sde2	-0.210581	0.0607149	0.0478954
ENSMUSG00000002617	Zfp40	-0.541602	0.156322	0.0484276
ENSMUSG00000037411	Serpine1	0.574652	0.165938	0.0485841
ENSMUSG00000035355	Kcnh4	0.401401	0.11602	0.0486947
ENSMUSG00000022367	Has2	-0.908321	0.262502	0.0486947
ENSMUSG00000042745	Id1	0.464951	0.134398	0.0486947
ENSMUSG00000054893	Zfp667	-0.242214	0.069971	0.0486947
ENSMUSG00000044763	Trmt10c	-0.265366	0.0768034	0.0492293

### Sheet: COR 12M IPTG
Ensembl	Gene	Log2FC	StdErr	AdjP
ENSMUSG00000102467	Gm37167	22.545	2.95762	7.7965e-10
ENSMUSG00000000823	Zfp512b	-0.471931	0.0831578	0.000217432
ENSMUSG00000030757	Zkscan2	-0.583876	0.113551	0.0028433
ENSMUSG00000110070	Gm45619	-0.919698	0.184375	0.00478081
ENSMUSG00000028469	Npr2	-0.327552	0.0680179	0.00817874
ENSMUSG00000043843	Tmem145	-0.604116	0.125782	0.00817874
ENSMUSG00000022698	Naa50	0.307321	0.067574	0.0242854
ENSMUSG00000073779	Lrp8os2	-0.812414	0.180466	0.0243724
ENSMUSG00000055629	B4galnt4	-0.333012	0.0741018	0.0243724
ENSMUSG00000001082	Mfsd10	-0.450939	0.100867	0.024474
ENSMUSG00000025407	Gli1	-0.647493	0.146097	0.0248033
ENSMUSG00000020905	Usp43	-0.965658	0.218051	0.0248033
ENSMUSG00000027351	Spred1	0.320669	0.0729856	0.0269106
ENSMUSG00000028339	Col15a1	-0.859961	0.197261	0.0292156
ENSMUSG00000007617	Homer1	0.346828	0.0815556	0.0441913
ENSMUSG00000104507	A430027H14Rik	-0.629133	0.149897	0.0498981
ENSMUSG00000002733	Plekha3	0.294906	0.0702225	0.0498981
